# Metabolic pathway inference using multi-label classification with rich pathway features

**DOI:** 10.1101/2020.02.02.919944

**Authors:** Abdur Rahman M. A. Basher, Ryan J. McLaughlin, Steven J. Hallam

## Abstract

Metabolic inference from genomic sequence information is a necessary step in determining the capacity of cells to make a living in the world at different levels of biological organization. A common method for determining the metabolic potential encoded in genomes is to map conceptually translated open reading frames onto a database containing known product descriptions. Such gene-centric methods are limited in their capacity to predict pathway presence or absence and do not support standardized rule-sets for automated and reproducible research. Pathway-centric methods based on defined rule sets or machine learning algorithms provide an adjunct or alternative inference method that supports hypothesis generation and testing of metabaolic relationships within and between cells. Here, we present mlLGPR, *<u>m</u>*ulti-*<u>l</u>*abel based on *<u>l</u>*ogistic re*<u>g</u>*ression for *<u>p</u>*athway p*<u>r</u>*ediction, a software package that uses supervised multi-label classification and rich pathway features to infer metabolic networks at the individual, population and community levels of organization. We evaluated mlLGPR performance using a corpora of 12 experimental datasets manifesting diverse multi-label properties, including manually curated organismal genomes, synthetic microbial communities and low complexity microbial communities. Resulting performance metrics equaled or exceeded previous reports for organismal genomes and identify specific challenges associated with features engineering and training data for community-level metabolic inference.

**Author summary:** Predicting the complex series of metabolic interactions e.g. pathways, within and between cells from genomic sequence information is an integral problem in biology linking genotype to phenotype. This is a prerequisite to both understanding fundamental life processes and ultimately engineering these processes for specific biotechnological applications. A pathway prediction problem exists because we have limited knowledge of the reactions and pathways operating in cells even in model organisms like *Esherichia coli* where the majority of protein functions are determined. To improve pathway prediction outcomes for genomes at different levels of complexity and completion we have developed mlLGPR, *<u>m</u>*ulti-*<u>l</u>*abel based on *<u>l</u>*ogistic re<u>*g*</u>ression for *<u>p</u>*athway p*<u>r</u>*ediction, a scalable open source software package that uses supervised multi-label classification and rich pathway features to infer metabolic networks. We benchmark mlLGPR performance against other inference methods providing a code base and metrics for continued application of machine learning methods to the pathway prediction problem at the individual, population and community levels of biological organization.
