## Supplementary material for "Metabolic pathway inference using multi-label classification with rich pathway features": S1 Table.

Pathways_ID	PathwaysCommonName	nc_015735cyc	nc_015736cyc	symcombinedcyc	ExpectedAbundance	StdAbundance
VALSYN-PWY	L-valine biosynthesis	0.0	0.5	0.5	0.5	0.0
PWY-5971	palmitate biosynthesis II (bacteria and plants)	0.007604832977967306	0.0	0.007604832977967306	0.007604832977967306	0.0
PWY-7227	adenosine deoxyribonucleotides <i>de novo</i> biosynthesis	1.0	0.0	1.0	1.0	0.0
GLYOXYLATE-BYPASS	glyoxylate cycle	0.0	0.2	0.2	0.2	0.0
PWY-6823	molybdenum cofactor biosynthesis	0.25	0.0	0.25	0.25	0.0
PWY-5723	Rubisco shunt	0.25	0.0	0.25	0.25	0.0
PWY0-1264	biotin-carboxyl carrier protein assembly	0.3333333333333333	0.0	0.3333333333333333	0.3333333333333333	0.0
PWY-5097	L-lysine biosynthesis VI	0.42857142857142855	0.0	0.42857142857142855	0.42857142857142855	0.0
TRPSYN-PWY	L-tryptophan biosynthesis	0.3333333333333333	0.0	0.3333333333333333	0.3333333333333333	0.0
PWY-6545	pyrimidine deoxyribonucleotides <i>de novo</i> biosynthesis III	0.16666666666666666	0.0	0.16666666666666666	0.16666666666666666	0.0
PWY-4984	urea cycle	0.4	0.6	1.0	0.6666666666666666	0.2494438257849294
PWY-6936	seleno-amino acid biosynthesis	0.2	0.2	0.2	0.20000000000000004	2.7755575615628914e-17
ILEUSYN-PWY	L-isoleucine biosynthesis I (from threonine)	0.0	0.4	0.4	0.4	0.0
PWY-5659	GDP-mannose biosynthesis	0.25	0.0	0.25	0.25	0.0
THIOREDOX-PWY	thioredoxin pathway	1.0	0.0	1.0	1.0	0.0
PWY-621	sucrose degradation III (sucrose invertase)	0.16666666666666666	0.0	0.16666666666666666	0.16666666666666666	0.0
ARGSYNBSUB-PWY	L-arginine biosynthesis II (acetyl cycle)	0.4444444444444444	0.3333333333333333	0.7777777777777778	0.5185185185185185	0.18885257457751056
PWY-702	L-methionine biosynthesis II	0.0	0.2	0.0	0.2	0.0
PWY-6908	thiamine diphosphate biosynthesis IV (eukaryotes)	0.3333333333333333	0.0	0.3333333333333333	0.3333333333333333	0.0
PWY-2161	folate polyglutamylation	0.2	0.0	0.2	0.2	0.0
PWY-7184	pyrimidine deoxyribonucleotides <i>de novo</i> biosynthesis I	0.16666666666666666	0.0	0.16666666666666666	0.16666666666666666	0.0
PWY-3801	sucrose degradation II (sucrose synthase)	0.16666666666666666	0.0	0.16666666666666666	0.16666666666666666	0.0
PWY-2301	<i>myo</i>-inositol biosynthesis	0.5	0.0	0.5	0.5	0.0
PWY-5041	<i>S</i>-adenosyl-L-methionine cycle II	0.0	0.25	0.0	0.25	0.0
PWY-5973	<i>cis</i>-vaccenate biosynthesis	0.2	0.0	0.2	0.2	0.0
PWY-5686	UMP biosynthesis I	0.3333333333333333	0.0	0.3333333333333333	0.3333333333333333	0.0
PWY-5046	2-oxoisovalerate decarboxylation to isobutanoyl-CoA	0.3333333333333333	0.0	0.3333333333333333	0.3333333333333333	0.0
PWY-7250	[2Fe-2S] iron-sulfur cluster biosynthesis	0.1	0.0	0.1	0.1	0.0
PWY0-1021	L-alanine biosynthesis III	2.0	0.0	2.0	2.0	0.0
PWY-7356	thiamine salvage IV (yeast)	0.14285714285714285	0.0	0.14285714285714285	0.14285714285714285	0.0
PWY0-501	lipoate biosynthesis and incorporation I	1.0	0.0	1.0	1.0	0.0
CALVIN-PWY	Calvin-Benson-Bassham cycle	0.2692307692307692	0.0	0.2692307692307692	0.2692307692307692	0.0
PWY-5084	2-oxoglutarate decarboxylation to succinyl-CoA	0.3333333333333333	0.0	0.3333333333333333	0.3333333333333333	0.0
PWY-5690	TCA cycle II (plants and fungi)	0.25	0.125	0.375	0.25	0.10206207261596575
GLUCONEO-PWY	gluconeogenesis I	0.42857142857142855	0.07142857142857142	0.5	0.3333333333333333	0.18747637795266214
PWY-7219	adenosine ribonucleotides <i>de novo</i> biosynthesis	0.25	0.0	0.25	0.25	0.0
SERSYN-PWY	L-serine biosynthesis	0.3333333333333333	0.0	0.3333333333333333	0.3333333333333333	0.0
PWY-1269	CMP-3-deoxy-D-<I>manno</I>-octulosonate biosynthesis	0.25	0.0	0.25	0.25	0.0
PWY490-4	L-asparagine biosynthesis III (tRNA-dependent)	0.3333333333333333	0.0	0.3333333333333333	0.3333333333333333	0.0
PWY-5484	glycolysis II (from fructose 6-phosphate)	0.7272727272727273	0.0	0.7272727272727273	0.7272727272727273	0.0
PWY-7388	octanoyl-[acyl-carrier protein] biosynthesis (mitochondria, yeast)	0.155	0.0	0.155	0.155	0.0
PYRUVDEHYD-PWY	pyruvate decarboxylation to acetyl CoA	1.0	0.0	1.0	1.0	0.0
PWY-5989	stearate biosynthesis II (bacteria and plants)	0.25	0.0	0.25	0.25	0.0
GLYCOLYSIS	glycolysis I (from glucose 6-phosphate)	0.75	0.0	0.75	0.75	0.0
CITRULBIO-PWY	L-citrulline biosynthesis	0.125	0.0	0.125	0.125	0.0
TRNA-CHARGING-PWY	tRNA charging	1.0238095238095235	0.0	1.0238095238095235	1.0238095238095235	0.0
PWY-4702	phytate degradation I	0.07142857142857142	0.0	0.07142857142857142	0.07142857142857142	0.0
LEUSYN-PWY	L-leucine biosynthesis	0.0	0.3333333333333333	0.3333333333333333	0.3333333333333333	0.0
PWY-7206	pyrimidine deoxyribonucleotides dephosphorylation	0.16666666666666666	0.0	0.16666666666666666	0.16666666666666666	0.0
PWY66-399	gluconeogenesis III	0.6153846153846154	0.07692307692307693	0.6923076923076923	0.4615384615384615	0.2737712372315721
NONOXIPENT-PWY	pentose phosphate pathway (non-oxidative branch)	0.1	0.0	0.1	0.1	0.0
DETOX1-PWY	superoxide radicals degradation	0.3333333333333333	0.0	0.3333333333333333	0.3333333333333333	0.0
NAGLIPASYN-PWY	lipid IV<sub>A</sub> biosynthesis	1.0	0.0	1.0	1.0	0.0
PWY-4381	fatty acid biosynthesis initiation I	0.6	0.0	0.6	0.6	0.0
GLYSYN-PWY	glycine biosynthesis I	1.0	0.0	1.0	1.0	0.0
PWY-6363	D-<i>myo</i>-inositol (1,4,5)-trisphosphate degradation	0.3333333333333333	0.0	0.3333333333333333	0.3333333333333333	0.0
PWY-4983	nitric oxide biosynthesis II (mammals)	0.3333333333333333	1.0	1.3333333333333333	0.8888888888888888	0.41573970964154905
PWY-6012	acyl carrier protein metabolism	1.0	0.0	1.0	1.0	0.0
HOMOSERSYN-PWY	L-homoserine biosynthesis	0.3333333333333333	0.0	0.3333333333333333	0.3333333333333333	0.0
OXIDATIVEPENT-PWY	pentose phosphate pathway (oxidative branch) I	0.6666666666666666	0.0	0.6666666666666666	0.6666666666666666	0.0
PANTO-PWY	phosphopantothenate biosynthesis I	0.5	0.0	0.5	0.5	0.0
PWY-7187	pyrimidine deoxyribonucleotides <i>de novo</i> biosynthesis II	0.1	0.0	0.1	0.1	0.0
PWY-6890	4-amino-2-methyl-5-diphosphomethylpyrimidine biosynthesis	0.5	0.0	0.5	0.5	0.0
PWY-1042	glycolysis IV (plant cytosol)	0.7	0.0	0.7	0.7	0.0
PWY-5188	tetrapyrrole biosynthesis I (from glutamate)	0.5	0.0	0.5	0.5	0.0
MALATE-ASPARTATE-SHUTTLE-PWY	L-aspartate degradation II	0.0	0.5	0.5	0.5	0.0
FASYN-ELONG-PWY	fatty acid elongation -- saturated	0.171875	0.0	0.171875	0.171875	0.0
PWY0-662	PRPP biosynthesis I	1.0	0.0	1.0	1.0	0.0
CYSTSYN-PWY	L-cysteine biosynthesis I	0.5	0.0	0.5	0.5	0.0
PWY-181	photorespiration	0.125	0.0	0.125	0.125	0.0
PWY-7238	sucrose biosynthesis II	0.1	0.0	0.1	0.1	0.0
PWY-6799	fatty acid biosynthesis (plant mitochondria)	0.5	0.0	0.5	0.5	0.0
GLYCLEAV-PWY	glycine cleavage	0.3333333333333333	0.0	0.3333333333333333	0.3333333333333333	0.0
RIBOSYN2-PWY	flavin biosynthesis I (bacteria and plants)	0.2222222222222222	0.0	0.2222222222222222	0.2222222222222222	0.0
PWY-7226	guanosine deoxyribonucleotides <i>de novo</i> biosynthesis I	1.0	0.0	1.0	1.0	0.0
CITRULLINE-DEG-PWY	L-citrulline degradation	0.5	0.0	0.5	0.5	0.0
PWY-622	starch biosynthesis	0.125	0.0	0.125	0.125	0.0
PWY-3841	folate transformations II	0.1111111111111111	0.0	0.1111111111111111	0.1111111111111111	0.0
PWY-6163	chorismate biosynthesis from 3-dehydroquinate	0.5	0.16666666666666666	0.6666666666666666	0.4444444444444444	0.20786985482077452
PWY-2781	<i>cis</i>-zeatin biosynthesis	1.0	0.0	1.0	1.0	0.0
PWY-6707	gallate biosynthesis	1.0	0.0	1.0	1.0	0.0
PWY0-1544	proline to cytochrome <i>bo</i> oxidase electron transfer	1.0	0.0	1.0	1.0	0.0
PWY0-1567	NADH to cytochrome <i>bo</i> oxidase electron transfer II	1.0	0.0	1.0	1.0	0.0
PWY0-1329	succinate to cytochrome <i>bo</i> oxidase electron transfer	1.0	0.0	1.0	1.0	0.0
PWY-6282	palmitoleate biosynthesis I (from (5Z)-dodec-5-enoate)	0.09090909090909093	0.0	0.09090909090909093	0.09090909090909093	0.0
PWY0-1565	D-lactate to cytochrome <i>bo</i> oxidase electron transfer	1.0	0.0	1.0	1.0	0.0
PWY0-1335	NADH to cytochrome <i>bo</i> oxidase electron transfer I	1.0	0.0	1.0	1.0	0.0
PWY0-1275	lipoate biosynthesis and incorporation II	0.5	0.0	0.5	0.5	0.0
UDPNAGSYN-PWY	UDP-<i>N</i>-acetyl-D-glucosamine biosynthesis I	0.2	0.0	0.2	0.2	0.0
PPGPPMET-PWY	ppGpp biosynthesis	0.08333333333333333	0.0	0.08333333333333333	0.08333333333333333	0.0
PWY0-1586	peptidoglycan maturation (<i>meso</i>-diaminopimelate containing)	0.5	0.0	0.5	0.5	0.0
FERMENTATION-PWY	mixed acid fermentation	0.21428571428571427	0.07142857142857142	0.2857142857142857	0.19047619047619047	0.0890870806374748
PWY-7805	aminomethylphosphonate degradation	0.125	0.0	0.125	0.125	0.0
PWY0-1312	acetate formation from acetyl-CoA I	1.0	0.0	1.0	1.0	0.0
PWY0-901	L-selenocysteine biosynthesis I (bacteria)	0.3333333333333333	0.0	0.3333333333333333	0.3333333333333333	0.0
PWY-6892	thiazole biosynthesis I (facultative anaerobic bacteria)	0.3333333333333333	0.0	0.3333333333333333	0.3333333333333333	0.0
TCA	TCA cycle I (prokaryotic)	0.25	0.125	0.375	0.25	0.10206207261596575
PWY-5965	fatty acid biosynthesis initiation III	0.8	0.0	0.8	0.8	0.0
1CMET2-PWY	<i>N</i><sup>10</sup>-formyl-tetrahydrofolate biosynthesis	0.125	0.0	0.125	0.125	0.0
PWY-5966	fatty acid biosynthesis initiation II	0.35714285714285715	0.0	0.35714285714285715	0.35714285714285715	0.0
PYRIDOXSYN-PWY	pyridoxal 5'-phosphate biosynthesis I	0.6666666666666666	0.0	0.6666666666666666	0.6666666666666666	0.0
PWY-7222	guanosine deoxyribonucleotides <i>de novo</i> biosynthesis II	0.25	0.0	0.25	0.25	0.0
PWY0-862	(5Z)-dodec-5-enoate biosynthesis I	0.5555555555555556	0.0	0.5555555555555556	0.5555555555555556	0.0
PWY-6519	8-amino-7-oxononanoate biosynthesis I	0.07692307692307693	0.0	0.07692307692307693	0.07692307692307693	0.0
DAPLYSINESYN-PWY	L-lysine biosynthesis I	0.3333333333333333	0.1111111111111111	0.4444444444444444	0.2962962962962963	0.13857990321384966
PWY-5785	di-<i>trans</i>,poly-<i>cis</i>-undecaprenyl phosphate biosynthesis	1.0	0.0	1.0	1.0	0.0
PWY-6700	queuosine biosynthesis	0.5	0.0	0.5	0.5	0.0
PWY0-1587	N<sup>6</sup>-L-threonylcarbamoyladenosine<sup>37</sup>-modified tRNA biosynthesis	0.5	0.0	0.5	0.5	0.0
PWY0-1479	tRNA processing	0.15	0.0	0.15	0.15	0.0
PWY-7220	adenosine deoxyribonucleotides <i>de novo</i> biosynthesis II	0.25	0.0	0.25	0.25	0.0
PWY-6894	thiamine diphosphate biosynthesis I (E. coli)	0.5	0.0	0.5	0.5	0.0
HOMOSER-METSYN-PWY	L-methionine biosynthesis I	0.0	0.25	0.0	0.25	0.0
PWY0-1561	glycerol-3-phosphate to cytochrome <i>bo</i> oxidase electron transfer	1.0	0.0	1.0	1.0	0.0
PWY-7544	pyruvate to cytochrome <i>bo</i> oxidase electron transfer	1.0	0.0	1.0	1.0	0.0
PWY-5189	tetrapyrrole biosynthesis II (from glycine)	0.5	0.0	0.5	0.5	0.0
PWY66-398	TCA cycle III (animals)	0.18181818181818185	0.09090909090909093	0.2727272727272727	0.1818181818181818	0.07422696190252054
PWY-7286	7-(3-amino-3-carboxypropyl)-wyosine biosynthesis	0.25	0.0	0.25	0.25	0.0
PWY-2201	folate transformations I	0.09090909090909093	0.0	0.09090909090909093	0.09090909090909093	0.0
PWY-7210	pyrimidine deoxyribonucleotides biosynthesis from CTP	0.2	0.0	0.2	0.2	0.0
PWY-5994	palmitate biosynthesis I (animals and fungi)	0.0030193236714975845	0.0	0.0030193236714975845	0.0030193236714975845	0.0
PWY-6012-1	acyl carrier protein activation	2.0	0.0	2.0	2.0	0.0
PWY-3661-1	glycine betaine degradation II (mammalian)	0.25	0.0	0.25	0.25	0.0
PWY-6281	L-selenocysteine biosynthesis II (archaea and eukaryotes)	0.25	0.0	0.25	0.25	0.0
PWY66-373	sucrose degradation V (sucrose &alpha;-glucosidase)	0.3333333333333333	0.0	0.3333333333333333	0.3333333333333333	0.0
PWY-5514	UDP-<i>N</i>-acetyl-D-galactosamine biosynthesis II	0.125	0.0	0.125	0.125	0.0
PWY-6728	methylaspartate cycle	0.125	0.0625	0.1875	0.125	0.05103103630798288
PWY-6871	3-methylbutanol biosynthesis (engineered)	0.0	0.3333333333333333	0.3333333333333333	0.3333333333333333	0.0
PWY-6876	isopropanol biosynthesis (engineered)	0.2	0.0	0.2	0.2	0.0
PWY-6992	1,5-anhydrofructose degradation	0.2	0.0	0.2	0.2	0.0
RUMP-PWY	formaldehyde oxidation I	0.5	0.0	0.5	0.5	0.0
P122-PWY	heterolactic fermentation	0.4736842105263158	0.0	0.4736842105263158	0.4736842105263158	0.0
PWY-6891	thiazole biosynthesis II (aerobic bacteria)	0.4	0.0	0.4	0.4	0.0
PWY-6167	flavin biosynthesis II (archaea)	0.2	0.0	0.2	0.2	0.0
PWY-6168	flavin biosynthesis III (fungi)	0.2222222222222222	0.0	0.2222222222222222	0.2222222222222222	0.0
PWY-6893	thiamine diphosphate biosynthesis II (Bacillus)	0.5	0.0	0.5	0.5	0.0
PWY-7674	CMP-8-amino-3,8-dideoxy-D-<I>manno</I>-octulosonate biosynthesis	0.16666666666666666	0.0	0.16666666666666666	0.16666666666666666	0.0
PWY-6829	tRNA methylation (yeast)	0.0625	0.0	0.0625	0.0625	0.0
PWY-6907	thiamine diphosphate biosynthesis III (Staphylococcus)	0.3333333333333333	0.0	0.3333333333333333	0.3333333333333333	0.0
PWY-7800	Ac/N-end rule pathway	0.006944444444444444	0.0	0.006944444444444444	0.006944444444444444	0.0
PWY-7198	pyrimidine deoxyribonucleotides <i>de novo</i> biosynthesis IV	0.2222222222222222	0.0	0.2222222222222222	0.2222222222222222	0.0
PWY-7799	Arg/N-end rule pathway (eukaryotic)	0.09090909090909093	0.0	0.09090909090909093	0.09090909090909093	0.0
PWY-5103	L-isoleucine biosynthesis III	0.0	0.4	0.4	0.4	0.0
PWY-5101	L-isoleucine biosynthesis II	0.0	0.14285714285714285	0.14285714285714285	0.14285714285714285	0.0
PWY-5104	L-isoleucine biosynthesis IV	0.0	0.16666666666666666	0.16666666666666666	0.16666666666666666	0.0
QUINATEDEG-PWY	quinate degradation I	0.3333333333333333	0.0	0.3333333333333333	0.3333333333333333	0.0
PWY-6416	quinate degradation II	0.3333333333333333	0.0	0.3333333333333333	0.3333333333333333	0.0
PWY-7115	C4 photosynthetic carbon assimilation cycle, NAD-ME type	0.0	0.1	0.1	0.1	0.0
PWY-1622	formaldehyde assimilation I (serine pathway)	0.25	0.08333333333333333	0.3333333333333333	0.2222222222222222	0.10393492741038726
P185-PWY	formaldehyde assimilation III (dihydroxyacetone cycle)	0.375	0.0	0.375	0.375	0.0
PWY-1861	formaldehyde assimilation II (RuMP Cycle)	0.2777777777777778	0.0	0.2777777777777778	0.2777777777777778	0.0
PWY-6308	L-cysteine biosynthesis II (tRNA-dependent)	0.3333333333333333	0.0	0.3333333333333333	0.3333333333333333	0.0
P108-PWY	pyruvate fermentation to propanoate I	0.0	0.14285714285714285	0.14285714285714285	0.14285714285714285	0.0
PWY-5	canavanine biosynthesis	0.3333333333333333	1.0	1.3333333333333333	0.8888888888888888	0.41573970964154905
PWY-5392	reductive TCA cycle II	0.3	0.1	0.4	0.26666666666666666	0.12472191289246473
P3-PWY	gallate degradation III (anaerobic)	0.16666666666666666	0.0	0.16666666666666666	0.16666666666666666	0.0
P42-PWY	incomplete reductive TCA cycle	0.5714285714285714	0.14285714285714285	0.7142857142857143	0.4761904761904761	0.24281045302822785
PWY-6637	sulfolactate degradation II	0.25	0.0	0.25	0.25	0.0
P23-PWY	reductive TCA cycle I	0.3	0.1	0.4	0.26666666666666666	0.12472191289246473
PWY-6587	pyruvate fermentation to ethanol III	0.3333333333333333	0.0	0.3333333333333333	0.3333333333333333	0.0
PWY-1281	sulfoacetaldehyde degradation I	0.5	0.0	0.5	0.5	0.0
P21-PWY	pentose phosphate pathway (partial)	0.16666666666666666	0.0	0.16666666666666666	0.16666666666666666	0.0
PWY-5958	acridone alkaloid biosynthesis	0.5	0.0	0.5	0.5	0.0
PWY-4981	L-proline biosynthesis II (from arginine)	0.2	0.0	0.2	0.2	0.0
PWY-2942	L-lysine biosynthesis III	0.42857142857142855	0.0	0.42857142857142855	0.42857142857142855	0.0
PWY-2941	L-lysine biosynthesis II	0.375	0.0	0.375	0.375	0.0
PWY-6654	phosphopantothenate biosynthesis III (archaebacteria)	0.25	0.0	0.25	0.25	0.0
PWY-7357	thiamine formation from pyrithiamine and oxythiamine (yeast)	0.16666666666666666	0.0	0.16666666666666666	0.16666666666666666	0.0
PWY-7268	NAD/NADP-NADH/NADPH cytosolic interconversion (yeast)	0.2	0.0	0.2	0.2	0.0
PWY-7382	lipoate biosynthesis and incorporation (yeast)	0.19047619047619047	0.0	0.19047619047619047	0.19047619047619047	0.0
PWY-6987	lipoate biosynthesis and incorporation III (Bacillus)	0.6666666666666666	0.0	0.6666666666666666	0.6666666666666666	0.0
PWY-7153	grixazone biosynthesis	0.16666666666666666	0.0	0.16666666666666666	0.16666666666666666	0.0
PWY-6683	sulfate reduction III (assimilatory)	0.6666666666666666	0.0	0.6666666666666666	0.6666666666666666	0.0
PWY-6661	4-hydroxy-2(1<i>H</i>)-quinolone biosynthesis	1.0	0.0	1.0	1.0	0.0
PWY-6660	2-heptyl-3-hydroxy-4(1<i>H</i>)-quinolone biosynthesis	0.5	0.0	0.5	0.5	0.0
PWY-7347	sucrose biosynthesis III	0.3333333333333333	0.0	0.3333333333333333	0.3333333333333333	0.0
PWY-7400	L-arginine biosynthesis IV (archaebacteria)	0.4444444444444444	0.3333333333333333	0.7777777777777778	0.5185185185185185	0.18885257457751056
PWY-5154	L-arginine biosynthesis III (via <i>N</i>-acetyl-L-citrulline)	0.3333333333333333	0.3333333333333333	0.6666666666666666	0.4444444444444444	0.15713484026367722
P341-PWY	glycolysis V (Pyrococcus)	0.5555555555555556	0.0	0.5555555555555556	0.5555555555555556	0.0
ANAGLYCOLYSIS-PWY	glycolysis III (from glucose)	0.8181818181818182	0.0	0.8181818181818182	0.8181818181818182	0.0
PWY-7790	UMP biosynthesis II	0.3333333333333333	0.0	0.3333333333333333	0.3333333333333333	0.0
PWY-7791	UMP biosynthesis III	0.3333333333333333	0.0	0.3333333333333333	0.3333333333333333	0.0
P105-PWY	TCA cycle IV (2-oxoglutarate decarboxylase)	0.0	0.1	0.1	0.1	0.0
PWY-6969	TCA cycle V (2-oxoglutarate:ferredoxin oxidoreductase)	0.18181818181818185	0.09090909090909093	0.2727272727272727	0.1818181818181818	0.07422696190252054
PWY-5913	partial TCA cycle (obligate autotrophs)	0.2	0.1	0.3	0.20000000000000004	0.0816496580927726
PWY-5509	adenosylcobalamin biosynthesis from cobyrinate <i>a,c</i>-diamide I	0.125	0.0	0.125	0.125	0.0
PWY-5508	adenosylcobalamin biosynthesis from cobyrinate <i>a,c</i>-diamide II	0.1111111111111111	0.0	0.1111111111111111	0.1111111111111111	0.0
PWY-5482	pyruvate fermentation to acetate II	0.6666666666666666	0.0	0.6666666666666666	0.6666666666666666	0.0
P101-PWY	ectoine biosynthesis	0.2	0.0	0.2	0.2	0.0
PWY-6562	norspermidine biosynthesis	0.16666666666666666	0.0	0.16666666666666666	0.16666666666666666	0.0
PWY3O-355	stearate biosynthesis III (fungi)	0.08333333333333333	0.0	0.08333333333333333	0.08333333333333333	0.0
PWY-5493	reductive monocarboxylic acid cycle	0.5	0.0	0.5	0.5	0.0
PWY-6679	jadomycin biosynthesis	0.4	0.0	0.4	0.4	0.0
PWY-7274	D-cycloserine biosynthesis	0.16666666666666666	0.0	0.16666666666666666	0.16666666666666666	0.0
PWYG-321	mycolate biosynthesis	0.0029239766081871343	0.0	0.0029239766081871343	0.0029239766081871343	0.0
PWY-3661	glycine betaine degradation I	0.2	0.0	0.2	0.2	0.0
PWY-7663	gondoate biosynthesis (anaerobic)	0.4	0.0	0.4	0.4	0.0
PWY-7858	(5Z)-dodec-5-enoate biosynthesis II	0.2857142857142857	0.0	0.2857142857142857	0.2857142857142857	0.0
PWY-5384	sucrose degradation IV (sucrose phosphorylase)	0.25	0.0	0.25	0.25	0.0
PWY-6583	pyruvate fermentation to butanol I	0.125	0.0	0.125	0.125	0.0
PWY-7385	1,3-propanediol biosynthesis (engineered)	0.3333333333333333	0.0	0.3333333333333333	0.3333333333333333	0.0
PWY-7807	glyphosate degradation III	0.14285714285714285	0.0	0.14285714285714285	0.14285714285714285	0.0
P164-PWY	purine nucleobases degradation I (anaerobic)	0.07692307692307693	0.0	0.07692307692307693	0.07692307692307693	0.0
PWY-5497	purine nucleobases degradation II (anaerobic)	0.25	0.0	0.25	0.25	0.0
PWY-7383	anaerobic energy metabolism (invertebrates, cytosol)	0.14285714285714285	0.14285714285714285	0.2857142857142857	0.19047619047619047	0.06734350297014738
P161-PWY	acetylene degradation	0.4	0.0	0.4	0.4	0.0
P124-PWY	Bifidobacterium shunt	0.4375	0.0	0.4375	0.4375	0.0
PWY-7285	methylwyosine biosynthesis	0.25	0.0	0.25	0.25	0.0
P163-PWY	L-lysine fermentation to acetate and butanoate	0.2	0.0	0.2	0.2	0.0
PWY-6559	spermidine biosynthesis II	0.25	0.0	0.25	0.25	0.0
PWY-6588	pyruvate fermentation to acetone	0.2	0.0	0.2	0.2	0.0
CENTFERM-PWY	pyruvate fermentation to butanoate	0.14285714285714285	0.0	0.14285714285714285	0.14285714285714285	0.0
PWY-7111	pyruvate fermentation to isobutanol (engineered)	0.0	0.4	0.4	0.4	0.0
PWY-6863	pyruvate fermentation to hexanol (engineered)	0.09090909090909093	0.0	0.09090909090909093	0.09090909090909093	0.0
PWY-6854	ethylene biosynthesis III (microbes)	0.3333333333333333	0.0	0.3333333333333333	0.3333333333333333	0.0
PWY-5054	sorbitol biosynthesis I	0.3333333333333333	0.0	0.3333333333333333	0.3333333333333333	0.0
METH-ACETATE-PWY	methanogenesis from acetate	0.3333333333333333	0.0	0.3333333333333333	0.3333333333333333	0.0
PWY-7664	oleate biosynthesis IV (anaerobic)	0.1929824561403509	0.0	0.1929824561403509	0.1929824561403509	0.0
PWY-2221	Entner-Doudoroff pathway III (semi-phosphorylative)	0.15384615384615385	0.0	0.15384615384615385	0.15384615384615385	0.0
NPGLUCAT-PWY	Entner-Doudoroff pathway II (non-phosphorylative)	0.2727272727272727	0.0	0.2727272727272727	0.2727272727272727	0.0
PWY-5750	itaconate biosynthesis	0.25	0.0	0.25	0.25	0.0
